# HOPS: a quantitative score reveals pervasive horizontal pleiotropy in human genetic variation is driven by extreme polygenicity of human traits and diseases

**DOI:** 10.1101/311332

**Authors:** Daniel M. Jordan, Marie Verbanck, Ron Do

## Abstract

Horizontal pleiotropy, where one variant has independent effects on multiple traits, is important for our understanding of the genetic architecture of human phenotypes. We develop a method to quantify horizontal pleiotropy using genome-wide association summary statistics and apply it to 372 heritable phenotypes measured in 361,194 UK Biobank individuals. Horizontal pleiotropy is pervasive throughout the human genome, prominent among highly polygenic phenotypes, and enriched in active regulatory regions. Our results highlight the central role horizontal pleiotropy plays in the genetic architecture of human phenotypes. The HOrizontal Pleiotropy Score (HOPS) method is available on Github at https://github.com/rondolab/HOPS.
