## Additional File 2 for "HOPS: a quantitative score reveals pervasive horizontal pleiotropy in human genetic variation is driven by extreme polygenicity of human traits and diseases"

### Sheet: Polygenicity-LD-corrected
			PmP			PnP
			UK Biobank	Traits and diseases	Shin et al.	UK Biobank	Traits and diseases	Shin et al.
Variant effect predictor	UTR		+0.11 (±0) (P=0)	+0.29 (±0.01) (P=1.37x10-147)	+0.01 (±0) (P=7.91x10-10)	+0.55 (±0.02) (P=1.61x10-236)	+0.63 (±0.03) (P=1.78x10-111)	+0.04 (±0.01) (P=1.92x10-5)
	coding synonymous		+0.1 (±0) (P=5.28x10-107)	+0.3 (±0.02) (P=3.01x10-63)	+0.01 (±0) (P=2.97x10-5)	+0.48 (±0.03) (P=6.56x10-77)	+0.61 (±0.04) (P=2.82x10-44)	+0.06 (±0.02) (P=4.73x10-4)
	non synonymous		+0.09 (±0) (P=3.99x10-102)	+0.23 (±0.02) (P=3.51x10-48)	+0.01 (±0) (P=8.58x10-6)	+0.39 (±0.02) (P=1.6x10-64)	+0.55 (±0.04) (P=1.8x10-45)	+0.04 (±0.01) (P=4.04x10-3)
	regulatory		+0.02 (±0) (P=9.4x10-13)	+0.04 (±0.01) (P=1.44x10-4)	+0 (±0) (P=0.2)	+0 (±0.02) (P=0.8)	-0.02 (±0.03) (P=0.4)	0 (±0.01) (P=0.9)
Roadmap		H327ac	+0.1 (±0) (P=0)	+0.26 (±0) (P=0)	+0.01 (±0) (P=7.33x10-39)	+0.43 (±0) (P=0)	+0.42 (±0.01) (P=0)	+0.01 (±0) (P=1.37x10-5)
		H3K27me3	+0.02 (±0) (P=8.83x10-78)	+0.06 (±0) (P=2.68x10-74)	+0 (±0) (P=7.31x10-6)	+0 (±0) (P=0.8)	-0.05 (±0.01) (P=5.56x10-10)	-0.01 (±0) (P=0.01)
		Active TSS	+0.09 (±0.01) (P=6.5x10-45)	+0.25 (±0.02) (P=3.46x10-27)	+0.01 (±0) (P=2.13x10-3)	+0.43 (±0.04) (P=2.04x10-33)	+0.59 (±0.06) (P=2.88x10-24)	+0.05 (±0.02) (P=0.01)
	Promoter	Promoter Upstream TSS	+0.08 (±0) (P=1.63x10-186)	+0.22 (±0.01) (P=1.03x10-93)	+0 (±0) (P=0.02)	+0.34 (±0.02) (P=1.99x10-101)	+0.39 (±0.03) (P=4.19x10-49)	+0.01 (±0.01) (P=0.5)
		Promoter Downstream TSS 1	+0.16 (±0) (P=7.4x10-305)	+0.4 (±0.02) (P=4.82x10-143)	+0.01 (±0) (P=1.87x10-5)	+0.73 (±0.02) (P=1.23x10-196)	+0.86 (±0.04) (P=1.42x10-102)	+0.03 (±0.01) (P=0.02)
		Promoter Downstream TSS 2	+0.14 (±0) (P=3.45x10-306)	+0.35 (±0.01) (P=1.67x10-136)	+0.01 (±0) (P=9.22x10-5)	+0.68 (±0.02) (P=9.27x10-210)	+0.77 (±0.04) (P=5.48x10-98)	+0.05 (±0.01) (P=2.11x10-4)
	Transcription	Transcribed - 5' preferential	+0.15 (±0) (P=0)	+0.37 (±0.01) (P=0)	+0.01 (±0) (P=4.12x10-14)	+0.7 (±0.01) (P=0)	+0.77 (±0.02) (P=0)	+0.04 (±0.01) (P=6.64x10-10)
		Strong transcription	+0.18 (±0) (P=0)	+0.46 (±0.01) (P=0)	+0.01 (±0) (P=1.38x10-13)	+0.88 (±0.01) (P=0)	+0.97 (±0.02) (P=0)	+0.04 (±0.01) (P=6.9x10-8)
		Transcribed - 3' preferential	+0.14 (±0) (P=0)	+0.36 (±0.01) (P=0)	+0.01 (±0) (P=1.22x10-40)	+0.66 (±0.01) (P=0)	+0.79 (±0.01) (P=0)	+0.05 (±0.01) (P=8.78x10-19)
		Weak transcription	+0.11 (±0) (P=0)	+0.27 (±0) (P=0)	+0.01 (±0) (P=4.91x10-39)	+0.48 (±0) (P=0)	+0.52 (±0.01) (P=0)	+0.03 (±0) (P=1.72x10-17)
	Transcription & regulation	Transcribed & regulatory (Prom/Enh)	+0.17 (±0) (P=0)	+0.43 (±0.01) (P=0)	+0.01 (±0) (P=2.14x10-13)	+0.8 (±0.01) (P=0)	+0.85 (±0.02) (P=7.26x10-306)	+0.03 (±0.01) (P=2.51x10-5)
		Transcribed 5' preferential and Enh	+0.17 (±0) (P=0)	+0.4 (±0.01) (P=0)	+0.01 (±0) (P=9.2x10-18)	+0.8 (±0.01) (P=0)	+0.79 (±0.02) (P=0)	+0.04 (±0.01) (P=1.65x10-8)
		Transcribed 3' preferential and Enh	+0.16 (±0) (P=0)	+0.41 (±0.01) (P=0)	+0.01 (±0) (P=9.65x10-19)	+0.73 (±0.01) (P=0)	+0.82 (±0.02) (P=5.49x10-292)	+0.04 (±0.01) (P=2.64x10-7)
		Transcribed and Weak Enhancer	+0.16 (±0) (P=0)	+0.39 (±0.01) (P=0)	+0.01 (±0) (P=2.16x10-8)	+0.77 (±0.01) (P=0)	+0.8 (±0.02) (P=0)	+0.03 (±0.01) (P=1.07x10-6)
	Active enhancer	Active Enhancer 1	+0.07 (±0) (P=0)	+0.17 (±0.01) (P=4.52x10-200)	+0 (±0) (P=1.82x10-5)	+0.25 (±0.01) (P=4.71x10-211)	+0.24 (±0.01) (P=1.04x10-67)	+0.01 (±0.01) (P=0.3)
		Active Enhancer 2	+0.06 (±0) (P=0)	+0.14 (±0) (P=7.32x10-200)	+0 (±0) (P=0.01)	+0.22 (±0.01) (P=5.38x10-232)	+0.18 (±0.01) (P=1.49x10-52)	0 (±0) (P=0.6)
		Active Enhancer Flank	+0.06 (±0) (P=0)	+0.15 (±0) (P=8.8x10-236)	+0 (±0) (P=5.2x10-3)	+0.23 (±0.01) (P=6.2x10-266)	+0.18 (±0.01) (P=1.1x10-56)	0 (±0) (P=0.7)
	Weak enhancer	Weak Enhancer 1	+0.04 (±0) (P=1.54x10-169)	+0.09 (±0.01) (P=2.2x10-62)	+0 (±0) (P=0.01)	+0.12 (±0.01) (P=1.15x10-57)	+0.08 (±0.01) (P=4.35x10-10)	+0 (±0) (P=0.9)
		Weak Enhancer 2	+0.05 (±0) (P=0)	+0.12 (±0) (P=2.68x10-258)	+0 (±0) (P=4.05x10-5)	+0.18 (±0) (P=1.33x10-281)	+0.12 (±0.01) (P=8.51x10-48)	+0 (±0) (P=1)
		Primary H3K27ac possible Enhancer	+0.06 (±0) (P=0)	+0.13 (±0) (P=4.66x10-187)	+0 (±0) (P=0.01)	+0.19 (±0.01) (P=3.05x10-184)	+0.17 (±0.01) (P=5.11x10-52)	+0 (±0) (P=0.7)
		Primary DNase	+0.02 (±0) (P=8.96x10-62)	+0.04 (±0) (P=3.28x10-20)	+0 (±0) (P=0.4)	+0.03 (±0.01) (P=8.31x10-7)	+0.01 (±0.01) (P=0.6)	0 (±0) (P=0.6)
		ZNF genes & repeats	+0.04 (±0.01) (P=1.41x10-12)	+0.14 (±0.02) (P=1.9x10-10)	0 (±0) (P=0.8)	+0.17 (±0.03) (P=1.11x10-7)	+0.38 (±0.05) (P=4.8x10-13)	+0.02 (±0.02) (P=0.3)
		Heterochromatin	-0.1 (±0) (P=0)	-0.25 (±0.01) (P=6.06x10-196)	-0.01 (±0) (P=7.75x10-8)	-0.46 (±0.01) (P=0)	-0.4 (±0.02) (P=9.46x10-100)	-0.01 (±0.01) (P=0.05)
		Poised Promoter	+0.02 (±0) (P=5.37x10-47)	+0.06 (±0.01) (P=5.42x10-20)	+0 (±0) (P=0.01)	+0.07 (±0.01) (P=1.15x10-15)	+0.06 (±0.02) (P=3.73x10-5)	+0.01 (±0.01) (P=0.2)
		Bivalent Promoter	+0.09 (±0) (P=9.21x10-154)	+0.22 (±0.01) (P=4.62x10-61)	+0 (±0) (P=0.6)	+0.4 (±0.02) (P=7.45x10-88)	+0.3 (±0.03) (P=3.16x10-18)	+0 (±0.01) (P=0.9)
		Repressed Polycomb	+0.03 (±0) (P=4.87x10-83)	+0.08 (±0.01) (P=2.28x10-56)	+0 (±0) (P=2.2x10-5)	+0.05 (±0.01) (P=1.91x10-10)	-0.01 (±0.01) (P=0.6)	+0 (±0) (P=0.7)
		Quiescent/Low	-0.19 (±0) (P=0)	-0.5 (±0) (P=0)	-0.01 (±0) (P=4.32x10-86)	-0.96 (±0.01) (P=0)	-1.14 (±0.01) (P=0)	-0.06 (±0) (P=7.93x10-51)
GTEx - number of genes the variant is an eQTL for	egenes<10		+0.06 (±0) (P=1.58x10-288)	+0.16 (±0.01) (P=2.26x10-162)	+0.01 (±0) (P=1.3x10-10)	+0.22 (±0.01) (P=1.83x10-140)	+0.22 (±0.01) (P=8.8x10-48)	+0.01 (±0.01) (P=0.1)
	egenes>10 & <15		+0.09 (±0) (P=5.98x10-154)	+0.23 (±0.01) (P=7.48x10-69)	+0.01 (±0) (P=4.18x10-4)	+0.42 (±0.02) (P=2.55x10-98)	+0.36 (±0.03) (P=2.62x10-27)	+0 (±0.01) (P=0.9)
	egenes>15 & <20		+0.15 (±0.01) (P=1.25x10-66)	+0.41 (±0.03) (P=1.16x10-36)	+0.02 (±0) (P=3.62x10-4)	+0.7 (±0.05) (P=5.18x10-47)	+0.83 (±0.08) (P=1.49x10-24)	+0.05 (±0.03) (P=0.1)
	egenes>20		+0.29 (±0.03) (P=1.42x10-29)	+0.8 (±0.1) (P=5.61x10-17)	+0.03 (±0.01) (P=0.04)	+1.67 (±0.14) (P=1.75x10-31)	+1.47 (±0.24) (P=7.71x10-10)	+0.11 (±0.09) (P=0.2)
GTEx - number of tissues the variant is an eQTL for	etissue<30		+0.05 (±0) (P=1.01x10-243)	+0.15 (±0.01) (P=5.36x10-132)	+0 (±0) (P=6.87x10-8)	+0.2 (±0.01) (P=3.01x10-114)	+0.18 (±0.02) (P=9.5x10-32)	+0 (±0.01) (P=0.4)
	etissue>30 & <35		+0.1 (±0) (P=1.44x10-239)	+0.27 (±0.01) (P=1.29x10-127)	+0.01 (±0) (P=1.43x10-10)	+0.43 (±0.02) (P=2.25x10-146)	+0.48 (±0.03) (P=1.86x10-65)	+0.02 (±0.01) (P=0.03)
	etissue>35 & <40		+0.18 (±0.01) (P=7.13x10-113)	+0.51 (±0.03) (P=8.27x10-67)	+0.02 (±0) (P=1.58x10-5)	+0.9 (±0.04) (P=2.66x10-93)	+1.1 (±0.07) (P=5.76x10-50)	+0.06 (±0.03) (P=0.02)
	etissue>40		+0.15 (±0.02) (P=9.45x10-14)	+0.48 (±0.08) (P=2.13x10-10)	+0.02 (±0.01) (P=0.1)	+0.78 (±0.11) (P=3.66x10-12)	+1.05 (±0.19) (P=2.36x10-8)	+0.07 (±0.07) (P=0.3)
International Mouse Phenotyping Consortium	Phenotypes > 1		+0.03 (±0) (P=1.61x10-9)	+0.1 (±0.02) (P=1.29x10-7)	+0 (±0) (P=0.4)	+0.15 (±0.03) (P=1.62x10-7)	+0.18 (±0.05) (P=1.46x10-4)	-0.01 (±0.02) (P=0.5)
Saccharomyces cerevisiae Morphological Database	Phenotypes > 1		+0.04 (±0) (P=7.97x10-20)	+0.12 (±0.02) (P=3.29x10-15)	+0.01 (±0) (P=7.56x10-3)	+0.21 (±0.02) (P=9.27x10-19)	+0.27 (±0.04) (P=2.55x10-11)	+0.01 (±0.01) (P=0.6)
